# Digging deeper into the immunopeptidome with TripleToolWF

**DOI:** 10.64898/2026.06.11.731513

**Authors:** Rupert L Mayer, Karl Mechtler

## Abstract

While the field of immunopeptidomics has matured substantially over the last years, high input amounts of cellular or tissue material are still required to obtain a somewhat complete profile of the immunopeptidome. Here we present a simple platform termed TripleToolWF (derived from Triple Tool workflow) to increase the number of identified and quantified immunopeptides combining the outputs of three search engines such as PEAKS Online 12, Sequest HT with INFERYS rescoring and MSFragger. For assessing the false discovery rate (FDR) an entrapment approach is used. The platform improved peptide identifications by 6-14% and peptide quantitations by 11-25% compared to the best individual search engine for two independent, previously published, bacterial infection datasets. Peptides were mostly 9-12mers as expected and >90% of the obtained 9mers were predicted binders by the stringent majority voting approach of Immunolyser 2.0 which indicates high confidence of the identified immunopeptides. The FDR was monitored using dedicated entrapment searches against shuffled databases. The resulting entrapment FDR was assessed before and after result pooling and showed only a minor increase upon pooling compared to the worst individual search engine. It remained even below the target of 1% peptide FDR in 40% of the experiments. Compared to the original publications, the number of high confidence bacterial immunopeptides was drastically elevated by 53% and 2800% for the Listeria monocytogenes and Mycobacterium bovis BCG projects, respectively, when applying strict filters. Of these additional bacterial sequences, >92% of the 9mer sequences were predicted as binders by at least one of the prediction algorithms of Immunolyser 2.0 illustrating their actual HLA binding nature. TripleToolWF hence provides a simple tool to further increase the number of obtained sequences from MS-based immunopeptidomics experiments to facilitate a deeper view of the immunopeptidome for refined vaccine candidate prioritization.
