## Supplementary material for "Digging deeper into the immunopeptidome with TripleToolWF": FileS8 - Bacterial peptides - IDs, lengths, bdg aff

### Sheet: HighConf List peps
Peptide	Accession	Increased abundance upon infection (fold change)	Peptide length	Gene name	Number high confidence epitopes detected for this antigen	ORF name	Protein accession EGD-e homolog	Identified with TripleToolWF, but not Mayer et al. 2022	Bona fide Listeria peptide also in Willems et al 2025?	Same source protein as Mayer et al. 2021	Peptide on IEDB already	Source protein on IEDB already	ORF name EGD-e	EGD-e protein name	Cluster of Orthologous Groups (COG) for EGD-e	Predicted subcellular localization (Renier et al. Plos One 2012)	Quan in HeLa LF	Quan in HeLa TMT	Quan in HCT116 LF	Quan in HCT116 TMT	In HeLa	In HCT-116	Binds to at least one allele in HeLa or HCT-116 by majority voted binding	Binds to at least one allele in HeLa or HCT-116 by at least a single predictor
SESQLIAKFGTA	A0A3Q0NAV6	100	12	hly	7	LMON_0200	P13128	-	+	+	+	+	lmo0202	Thiol-activated cytolysin	Defense/virulence mechanisms	Extracellular milieu	-	-	+	-	-	+	+	+
LTYPGALVKA	A0A3Q0NAV6	5.59	10	hly	7	LMON_0200	P13128	-	+	+	+	+	lmo0202	Thiol-activated cytolysin	Defense/virulence mechanisms	Extracellular milieu	-	-	+	+	-	+	+	+
KIDYDDEMAY	A0A3Q0NAV6	100	10	hly	7	LMON_0200	P13128	-	+	+	+	+	lmo0202	Thiol-activated cytolysin	Defense/virulence mechanisms	Extracellular milieu	-	-	+	-	-	+	+	+
SESQLIAKF	A0A3Q0NAV6	100	9	hly	7	LMON_0200	P13128	+	-	+	+ non-high conf pep in Mayer et al. 2022	+	lmo0202	Thiol-activated cytolysin	Defense/virulence mechanisms	Extracellular milieu	-	-	+	-	-	+	+	+
NAISSLTYPGALV	A0A3Q0NAV6	1.41	13	hly	7	LMON_0200	P13128	-	+	+	+	+	lmo0202	Thiol-activated cytolysin	Defense/virulence mechanisms	Extracellular milieu	-	+	-	-	+	-	-	+
EVISFKQIYYNV	A0A3Q0NAV6	100	12	hly	7	LMON_0200	P13128	-	+	+	+	+	lmo0202	Thiol-activated cytolysin	Defense/virulence mechanisms	Extracellular milieu	+	+	-	-	+	-	+	+
VAYGRQVYL	A0A3Q0NAV6	100	9	hly	7	LMON_0200	P13128	-	+	+	+	+	lmo0202	Thiol-activated cytolysin	Defense/virulence mechanisms	Extracellular milieu	+	+	-	-	+	-	+	+
LSDYFNNHMSY	A0A3Q0NAQ5	100	11	LMON_0149	6	LMON_0149	Q8YAH4	-	+	+	+	+	lmo0152	Oligopeptide ABC transporter, periplasmic oligopeptide-binding protein OppA (TC 3.A.1.5.1)	Amino acid transport and metabolism	Extracellular milieu	-	-	+	-	-	+	+	+
EEDFTSFTA	A0A3Q0NAQ5	1.73	9	LMON_0149	6	LMON_0149	Q8YAH4	-	+	+	+	+	lmo0152	Oligopeptide ABC transporter, periplasmic oligopeptide-binding protein OppA (TC 3.A.1.5.1)	Amino acid transport and metabolism	Extracellular milieu	-	-	-	+	-	+	+	+
ATDPTTLEI	A0A3Q0NAQ5	100	9	LMON_0149	6	LMON_0149	Q8YAH4	-	+	+	+	+	lmo0152	Oligopeptide ABC transporter, periplasmic oligopeptide-binding protein OppA (TC 3.A.1.5.1)	Amino acid transport and metabolism	Extracellular milieu	-	-	+	+	-	+	+	+
RTDSGDHLVY	A0A3Q0NAQ5	100	10	LMON_0149	6	LMON_0149	Q8YAH4	-	+	+	+	+	lmo0152	Oligopeptide ABC transporter, periplasmic oligopeptide-binding protein OppA (TC 3.A.1.5.1)	Amino acid transport and metabolism	Extracellular milieu	-	-	+	-	-	+	+	+
ETFFPQKESYV	A0A3Q0NAQ5	100	11	LMON_0149	6	LMON_0149	Q8YAH4	-	+	+	+	+	lmo0152	Oligopeptide ABC transporter, periplasmic oligopeptide-binding protein OppA (TC 3.A.1.5.1)	Amino acid transport and metabolism	Extracellular milieu	+	+	-	-	+	-	+	+
QVFEGLYTL	A0A3Q0NAQ5	1.41	9	LMON_0149	6	LMON_0149	Q8YAH4	-	+	+	+	+	lmo0152	Oligopeptide ABC transporter, periplasmic oligopeptide-binding protein OppA (TC 3.A.1.5.1)	Amino acid transport and metabolism	Extracellular milieu	-	+	-	-	+	-	+	+
HLPEFTNEV	A0A3Q0NBH6	1.74	9	inlB	3	LMON_0442	P0DQD2	-	+	+	+	+	lmo0434	Internalin B (GW modules)	Cell wall/membrane biogenesis	Cell surface; Cell wall	-	+	+	+	+	+	+	+
TTLTAAITTVLAK	A0A3Q0NHS2	1.18815	13	tuf	3	LMON_2676	Q8Y422	-	+	+	+	+	lmo2653	Translation elongation factor Tu	Translation	Cytoplasm	-	-	+	-	-	+	-	-
NTDYMSGNDFTLY	A0A3Q0NBH6	100	13	inlB	3	LMON_0442	P0DQD2	-	+	+	+	+	lmo0434	Internalin B (GW modules)	Cell wall/membrane biogenesis	Cell surface; Cell wall	-	-	+	-	-	+	+	+
YMSGNDFTLY	A0A3Q0NBH6	100	10	inlB	3	LMON_0442	P0DQD2	-	+	+	+	+	lmo0434	Internalin B (GW modules)	Cell wall/membrane biogenesis	Cell surface; Cell wall	-	-	+	+	-	+	+	+
DSELESLTY	A0A3Q0NB12	2.97	9	actA	3	LMON_0202	P33379	-	+	+	+	+	lmo0204	Actin-assembly inducing protein ActA precursor	Cell motility	Cell surface; integral to CM; Cytoplasmic Membrane (CM)	-	-	+	+	-	+	+	+
KINDLFYLV	A0A3Q0NAW3	100	9	mpl	3	LMON_0201	P23224	-	+	+	+	+	lmo0203	Zinc metalloproteinase precursor (EC 3.4.24.29)	Amino acid transport and metabolism	Extracellular milieu	-	-	+	-	-	+	+	+
NMLSEVERA	A0A3Q0NAW3	100	9	mpl	3	LMON_0201	P23224	+	-	+	-	+	lmo0203	Zinc metalloproteinase precursor (EC 3.4.24.29)	Amino acid transport and metabolism	Extracellular milieu	-	-	+	-	-	+	+	+
NASDIISEIGLA	A0A3Q0ND93	1.17	12	PdhD	3	LMON_1065	Q8Y862	-	+	+	+	+	lmo1055	Dihydrolipoamide dehydrogenase of pyruvate dehydrogenase complex (EC 1.8.1.4)	Energy production and conversion	Extracellular milieu	-	+	-	-	+	-	-	+
SINMPSLPV	A0A3Q0NB12	1.026	9	actA	3	LMON_0202	P33379	-	+	+	+	+	lmo0204	Actin-assembly inducing protein ActA precursor	Cell motility	Cell surface; integral to CM; Cytoplasmic Membrane (CM)	-	+	-	-	+	-	+	+
EVFDKYFELK	A0A3Q0NEI0	10.8035	10	LMON_1501	3	LMON_1501	Q8Y763	-	+	+	+	+	lmo1438	Cell division protein FtsI [Peptidoglycan synthetase] (EC 2.4.1.129) / Transpeptidase, Penicillin binding protein transpeptidase domain	Cell wall/membrane biogenesis	Extracellular milieu	+	-	-	-	+	-	+	+
HVNIGTIGHV	A0A3Q0NHS2	1.41	10	tuf	3	LMON_2676	Q8Y422	-	+	+	+	+	lmo2653	Translation elongation factor Tu	Translation	Cytoplasm	-	+	-	-	+	-	+	+
NASDIISEIGL	A0A3Q0ND93	1.05	11	PdhD	3	LMON_1065	Q8Y862	-	+	+	+	+	lmo1055	Dihydrolipoamide dehydrogenase of pyruvate dehydrogenase complex (EC 1.8.1.4)	Energy production and conversion	Extracellular milieu	-	+	-	-	+	-	+	+
VGVPYIVVF	A0A3Q0NHS2	2.17	9	tuf	3	LMON_2676	Q8Y422	-	+	+	+	+	lmo2653	Translation elongation factor Tu	Translation	Cytoplasm	-	+	-	-	+	-	+	+
EVASWIVQV	A0A3Q0NAW3	7.57099	9	mpl	3	LMON_0201	P23224	-	+	+	+	+	lmo0203	Zinc metalloproteinase precursor (EC 3.4.24.29)	Amino acid transport and metabolism	Extracellular milieu	+	-	-	-	+	-	+	+
EVFDKYFEL	A0A3Q0NEI0	11.7864	9	LMON_1501	3	LMON_1501	Q8Y763	-	+	+	+	+	lmo1438	Cell division protein FtsI [Peptidoglycan synthetase] (EC 2.4.1.129) / Transpeptidase, Penicillin binding protein transpeptidase domain	Cell wall/membrane biogenesis	Extracellular milieu	+	+	-	-	+	-	+	+
DLFDRAFVV	A0A3Q0NEI0	6.96	9	LMON_1501	3	LMON_1501	Q8Y763	-	+	+	+	+	lmo1438	Cell division protein FtsI [Peptidoglycan synthetase] (EC 2.4.1.129) / Transpeptidase, Penicillin binding protein transpeptidase domain	Cell wall/membrane biogenesis	Extracellular milieu	+	+	-	-	+	-	+	+
ETAPSLDSSFTSGDLASL	A0A3Q0NB12	1.094	18	actA	3	LMON_0202	P33379	-	+	+	+	+	lmo0204	Actin-assembly inducing protein ActA precursor	Cell motility	Cell surface; integral to CM; Cytoplasmic Membrane (CM)	-	+	-	-	+	-	Too long for prediction	Too long for prediction
DIISEIGLA	A0A3Q0ND93	1.0054	9	PdhD	3	LMON_1065	Q8Y862	+	+	+	-	+	lmo1055	Dihydrolipoamide dehydrogenase of pyruvate dehydrogenase complex (EC 1.8.1.4)	Energy production and conversion	Extracellular milieu	-	+	-	-	+	-	+	+
YLFDAIKNGGDIVA	A0A3Q0NGK5	100	14	LMON_2272	2	LMON_2272	Q7AP52	-	+	+	+	+	lmo2196	Oligopeptide ABC transporter, periplasmic oligopeptide-binding protein OppA (TC 3.A.1.5.1)	Amino acid transport and metabolism	Extracellular milieu	-	-	+	-	-	+	+	+
SLSGVLETI	A0A3Q0NAU1	2.06	9	plcA	2	LMON_0199	P34024	-	+	+	+	+	lmo0201	Phosphatidylinositol-specific phospholipase C (EC 4.6.1.13)	Defense/virulence mechanisms	Extracellular milieu	-	-	-	+	-	+	+	+
NTDVNTHY	A0A3Q0NAV2	2.31	8	plcB	2	LMON_0203	P33378	-	+	+	+	+	lmo0205	Broad-substrate range phospholipase C (EC 3.1.4.3)	Defense/virulence mechanisms	Extracellular milieu	-	-	-	+	-	+	+	+
LTDDVAIQPLY	A0A3Q0NGK5	2.34494	11	LMON_2272	2	LMON_2272	Q7AP52	-	+	+	+	+	lmo2196	Oligopeptide ABC transporter, periplasmic oligopeptide-binding protein OppA (TC 3.A.1.5.1)	Amino acid transport and metabolism	Extracellular milieu	-	-	+	+	-	+	+	+
VSDEDVDKKFNEY	A0A3Q0NGP3	100	13	prsA	2	LMON_2295	Q8Y557	-	+	+	+	+	lmo2219	Foldase protein PrsA precursor (EC 5.2.1.8) @ Foldase clustered with pyrimidine conversion	Posttranslational modification, protein turnover, chaperones	Extracellular milieu	-	-	+	-	-	+	+	+
EEIFDVKVA	A0A3Q0NHR6	100	9	rplW	2	LMON_2651	Q8Y441	-	+	+	+	+	lmo2630	LSU ribosomal protein L23p (L23Ae)	Translation	Cytoplasm	-	-	+	-	-	+	+	+
KIYHGPIYL	A0A3Q0NAU1	100	9	plcA	2	LMON_0199	P34024	-	+	+	+	+	lmo0201	Phosphatidylinositol-specific phospholipase C (EC 4.6.1.13)	Defense/virulence mechanisms	Extracellular milieu	-	-	+	-	-	+	+	+
ASDPETFGY	A0A3Q0NH75	1.6	9	gap	2	LMON_2470	Q8Y4I1	-	-	+	+	+	lmo2459	NAD-dependent glyceraldehyde-3-phosphate dehydrogenase (EC 1.2.1.12)	Carbohydrate transport and metabolism	Cytoplasm	-	-	-	+	-	+	+	+
QVFPDPGLANAV	A0A3Q0NFJ5	1.71	12	inlC	2	LMON_1853	Q8Y6A8	-	+	+	+	+	lmo1786	Internalin C	Defense/virulence mechanisms	Extracellular milieu	-	+	-	-	+	-	+	+
DIIFPNQTLQV	A0A3Q0NHC5	1.19	11	LMON_2534	2	LMON_2534	Q8Y4C8	-	+	+	+	+	lmo2522	Cell wall-binding protein	Cell wall/membrane biogenesis; Function unknown;	Cell surface; Cell wall	-	+	-	-	+	-	+	+
IQSLAGMQF	A0A3Q0NFJ5	1.16	9	inlC	2	LMON_1853	Q8Y6A8	-	+	+	+	+	lmo1786	Internalin C	Defense/virulence mechanisms	Extracellular milieu	-	+	-	-	+	-	+	+
TVVAIAAGL	A0A3Q0NHC5	100	9	LMON_2534	2	LMON_2534	Q8Y4C8	-	+	+	+	+	lmo2522	Cell wall-binding protein	Cell wall/membrane biogenesis; Function unknown;	Cell surface; Cell wall	+	+	-	-	+	-	+	+
EVHDGFFKV	A0A3Q0NH75	1.65	9	gap	2	LMON_2470	Q8Y4I1	-	+	+	+	+	lmo2459	NAD-dependent glyceraldehyde-3-phosphate dehydrogenase (EC 1.2.1.12)	Carbohydrate transport and metabolism	Cytoplasm	-	+	-	-	+	-	+	+
ETWQPDITV	A0A3Q0NGP3	1.057	9	prsA	2	LMON_2295	Q8Y557	+	+	+	-	+	lmo2219	Foldase protein PrsA precursor (EC 5.2.1.8) @ Foldase clustered with pyrimidine conversion	Posttranslational modification, protein turnover, chaperones	Extracellular milieu	-	+	-	-	+	-	+	+
YTFEVDTRATKTQV	A0A3Q0NHR6	3.381	14	rplW	2	LMON_2651	Q8Y441	+	+	+	-	+	lmo2630	LSU ribosomal protein L23p (L23Ae)	Translation	Cytoplasm	-	+	-	-	+	-	+	+
YKLGLAIHY	A0A3Q0NAV2	100	9	plcB	2	LMON_0203	P33378	+	+	+	-	+	lmo0205	Broad-substrate range phospholipase C (EC 3.1.4.3)	Defense/virulence mechanisms	Extracellular milieu	+	-	-	-	+	-	+	+
ILADIVKNV	A0A3Q0NGJ0	100	9	LMON_1915	1	LMON_1915	Q8Y653	-	+	+	+	+	lmo1847	Manganese ABC transporter, periplasmic-binding protein SitA	Cell wall/membrane biogenesis	Cell surface; anchored to CM; Cytoplasmic Membrane (CM)	+	-	+	-	+	+	+	+
MLDVNNFEY	A0A3Q0NB05	1.03556	9	rpoC	1	LMON_0256	Q8YA96	+	+	-	-	+	lmo0259	DNA-directed RNA polymerase beta' subunit (EC 2.7.7.6)	Transcription	Cytoplasm	-	-	-	+	-	+	+	+
RVDPLQLFY	A0A3Q0NH25	100	9		1	LMON_2425	Q8Y4M3	+	+	-	-	-	lmo2414	Iron-sulfur cluster assembly protein SufD	Posttranslational modification, protein turnover, chaperones	Cytoplasm	-	-	+	-	-	+	+	+
VAGAYWR	A0A3Q0NF26	1.50711	7	thrS	1	LMON_1625	Q8Y6X2	+	-	-	-	-	lmo1559	Threonyl-tRNA synthetase (EC 6.1.1.3)	Translation	Cytoplasm	-	-	+	-	-	+	Too short for prediction	Too short for prediction
TIADDAVIYPI	A0A3Q0NAM8	1.59	11	LMON_0134	1	LMON_0134	Q8YAJ0	-	+	+	+	+	lmo0135	Oligopeptide ABC transporter, periplasmic oligopeptide-binding protein OppA (TC 3.A.1.5.1)	Amino acid transport and metabolism	Extracellular milieu	-	-	-	+	-	+	+	+
AIISETELF	A0A3Q0NB23	1.31	9	mfd	1	LMON_0212	Q8YAD0	-	-	+	+	+	lmo0214	Transcription-repair coupling factor	Transcription; Replication, recombination and repair;	Cytoplasm	-	-	-	+	-	+	+	+
VLQQIIHDV	A0A3Q0NAU9	100	9	ctc	1	LMON_0209	Q8YAD3	-	+	+	+	+	lmo0211	LSU ribosomal protein L25p	Translation	Cytoplasm	-	-	+	-	-	+	+	+
HTDLSGSLFY	A0A3Q0NCS5	2.59128	10	LMON_0884	1	LMON_0884	Q8Y8L7	-	+	+	+	+	lmo0880	Putative peptidoglycan bound protein (LPXTG motif) Lmo0880 homolog	Cell wall/membrane biogenesis	Unknown	-	-	+	-	-	+	+	+
YLDESVKSFVDY	A0A3Q0NCV6	100	12	LMON_0933	1	LMON_0933	Q8Y8H6	-	-	+	+	+	lmo0927	hypothetical protein	Cell wall/membrane biogenesis	Cell surface; integral to CM; Cytoplasmic Membrane (CM)	-	-	+	-	-	+	+	+
VTDLLKNMY	A0A3Q0NDA7	11.9484	9	pdhA	1	LMON_1062	Q8Y865	-	+	+	+	+	lmo1052	Pyruvate dehydrogenase E1 component alpha subunit (EC 1.2.4.1)	Energy production and conversion	Cytoplasm	-	-	+	-	-	+	+	+
TTELQTLIY	A0A3Q0NG78	100	9	rex	1	LMON_2142	P60384	-	+	+	+	+	lmo2072	Redox-sensitive transcriptional regulator (AT-rich DNA-binding protein)	General function prediction only	Cytoplasm	-	-	+	+	-	+	+	+
ATEIGSVLY	A0A3Q0NJL6	1.24	9	LMON_2730	1	LMON_2730	Q8Y3X2	-	+	+	+	+	lmo2707	FIG00774270: hypothetical protein	Not in COGs	Cytoplasm	-	-	-	+	-	+	+	+
VEVVIPEEY	A0A3Q0NHQ7	1.26	9	fus	1	LMON_2677	Q8Y421	-	+	+	+	+	lmo2654	Translation elongation factor G	Translation	Cytoplasm	-	-	-	+	-	+	+	+
KQENILEKY	A0A3Q0NAV1	1.08333	9		1	LMON_0140	Q8YAI6	+	-	-	+ non-high conf pep in Mayer et al. 2022	+	lmo0140	FIG00774569: hypothetical protein	Not in COGs	Extracellular milieu	-	-	+	-	-	+	+	+
GTDVSIITY	A0A3Q0ND81	1.0917	9	PdhB	1	LMON_1063	Q8Y864	+	-	-	+ non-high conf pep in Mayer et al. 2022	+	lmo1053	Pyruvate dehydrogenase E1 component beta subunit (EC 1.2.4.1)	Energy production and conversion	Cytoplasm	-	-	-	+	-	+	+	+
LLEEKLGL	A0A3Q0NCI3	2.05357	8		1	LMON_0780	Q8Y8W6	+	-	-	-	-	lmo0776	Fructokinase (EC 2.7.1.4)	Transcription; Carbohydrate transport and metabolism;	Cytoplasm	-	-	+	-	-	+	-	+
KQGTICSDIIY	A0A3Q0NEV8	2.60312	11	aroE	1	LMON_1554	Q8Y733	+	-	-	-	-	lmo1490	Shikimate 5-dehydrogenase I alpha (EC 1.1.1.25)	Amino acid transport and metabolism	Cytoplasm	-	-	+	-	-	+	-	+
GALDYTIVVT	A0A3Q0NHB2	1.14788	10	atpA	1	LMON_2544	Q8Y4C0	+	-	-	-	+	lmo2531	ATP synthase alpha chain (EC 3.6.3.14)	Energy production and conversion	Cytoplasm	-	-	+	-	-	+	-	+
AEAFLEQIP	A0A3Q0NG27	3.80864	9	dinB	1	LMON_2046	Q8Y5T0	+	-	-	-	-	lmo1975	DNA polymerase IV (EC 2.7.7.7)	Replication, recombination and repair	Cytoplasm	-	-	+	-	-	+	+	+
DEVTVLAT	A0A3Q0NGA2	1.01356	8	pdxT	1	LMON_2173	Q8Y5G1	+	-	-	-	-	lmo2102	Pyridoxine biosynthesis glutamine amidotransferase, glutaminase subunit (EC 2.4.2.-)	Coenzyme transport and metabolism	Cytoplasm	-	-	+	-	-	+	+	+
SEMEILGVKP	A0A3Q0NBT1	1.21736	10		1	LMON_0541	Q8Y9I7	+	+	-	-	-	lmo0541	ABC transporter, substrate-binding protein	Inorganic ion transport and metabolism	Extracellular milieu	-	-	+	-	-	+	+	+
EVEQIAIEV	A0A3Q0NCJ6	1.99885	9		1	LMON_0823	Q8Y8S5	+	-	-	-	-	lmo0819	FIG00774371: hypothetical protein	Not in COGs	Cytoplasm	-	-	+	-	-	+	+	+
GEILSIVGP	A0A3Q0NFG8	1.01021	9		1	LMON_1805	Q8Y6E8	+	-	-	-	-	lmo1739	amino acid ABC transporter, ATP-binding protein	Amino acid transport and metabolism	Cytoplasm	-	-	-	+	-	+	+	+
DLRGESVLY	A0A3Q0NFV5	1.26528	9		1	LMON_1984	Q8Y5Y7	+	-	-	-	-	lmo1916	putative esterase	Defense/virulence mechanisms	Extracellular milieu	-	-	+	-	-	+	+	+
RRNPYSIVL	A0A3Q0NGL8	100	9	clpB	1	LMON_2282	Q8Y570	+	-	-	-	+	lmo2206	ClpB protein	Posttranslational modification, protein turnover, chaperones	Cytoplasm	-	-	+	-	-	+	+	+
MVGEVLSVM	A0A3Q0NGU3	1.01295	9		1	LMON_2327	Q8Y526	+	-	-	-	-	lmo2251	amino acid ABC transporter, ATP-binding protein	Amino acid transport and metabolism	Cytoplasm	-	-	-	+	-	+	+	+
MEQLFDILP	A0A3Q0NGZ6	1.16457	9		1	LMON_2400	Q8Y4P7	+	-	-	-	-	lmo2388	FIG00774533: hypothetical protein	Function unknown	Cytoplasm	-	-	+	+	-	+	+	+
LLDEDKQLV	A0A3Q0NEJ6	1.36258	9	ybeY	1	LMON_1528	Q8Y747	+	+	-	-	-	lmo1465	Metal-dependent hydrolase YbeY, involved in rRNA and/or ribosome maturation and assembly	General function prediction only	Cytoplasm	-	-	+	-	-	+	+	+
IELTFPEEY	A0A3Q0NE21	100	9	tig	1	LMON_1328	Q8Y7L0	+	+	-	-	-	lmo1267	Cell division trigger factor (EC 5.2.1.8)	Posttranslational modification, protein turnover, chaperones	Cytoplasm	-	-	+	-	-	+	+	+
TTFGPGIKVDPASL	A0A3Q0NAZ1	100	14	rplA	1	LMON_0249	Q8YAA4	-	+	+	+	+	lmo0249	LSU ribosomal protein L1p (L10Ae)	Translation	Cytoplasm	+	+	-	-	+	-	-	+
TIRSKTGLLIDPY	A0A3Q0NEW0	1.07	13	glpK	1	LMON_1604	Q8Y6Z2	-	-	+	+	+	lmo1538	Glycerol kinase (EC 2.7.1.30)	Energy production and conversion	Cell surface; integral to CM; Cytoplasmic Membrane (CM)	-	+	-	-	+	-	-	-
SVPGFLTL	A0A3Q0NIA0	1.00334	8	LMON_2803	1	LMON_2803	Q8Y3Q1	-	-	+	+	+	lmo2783	PTS system, cellobiose-specific IIC component (EC 2.7.1.69)	Carbohydrate transport and metabolism	Cell surface; integral to CM; Cytoplasmic Membrane (CM)	-	+	-	-	+	-	-	+
EVERPSLGV	A0A3Q0NB40	100	9	LMON_0294	1	LMON_0294	Q8YA67	-	-	+	+	+	lmo0292	Serine protease, DegP/HtrA, do-like (EC 3.4.21.-)	Posttranslational modification, protein turnover, chaperones	Cell surface; integral to CM; Cytoplasmic Membrane (CM)	+	-	-	-	+	-	+	+
TNSEIILPV	A0A3Q0NBH7	100	9	pgdA	1	LMON_0423	Q8Y9V5	-	+	+	+	+	lmo0415	Peptidoglycan N-acetylglucosamine deacetylase (EC 3.5.1.-)	Cell wall/membrane biogenesis	Extracellular milieu	+	+	-	-	+	-	+	+
SVVGLIGNA	A0A3Q0NFK6	1.21	9	fabG	1	LMON_1875	Q8Y690	-	+	+	+	+	lmo1807	3-oxoacyl-[acyl-carrier protein] reductase (EC 1.1.1.100)	Lipid transport and metabolism; Secondary metabolites biosynthesis, transport and catabolism; General function prediction only;	Cytoplasm	-	+	-	-	+	-	+	+
ESFSNVVTI	A0A3Q0NAS1	1.76	9	LMON_0179	1	LMON_0179	Q8YAE9	-	-	+	+	+	lmo0181	N-Acetyl-D-glucosamine ABC transport system, sugar-binding protein	Carbohydrate transport and metabolism	Extracellular milieu	-	+	-	-	+	-	+	+
ETFGPVIPL	A0A3Q0NCW4	1.11	9	LMON_0920	1	LMON_0920	Q8Y8I9	-	-	+	+	+	lmo0913	Succinate-semialdehyde dehydrogenase [NAD] (EC 1.2.1.24) Succinate-semialdehyde dehydrogenase [NADP+] (EC 1.2.1.16)	Energy production and conversion	Cytoplasm	-	+	-	-	+	-	+	+
EVIGTAILI	A0A3Q0NF08	1.44	9	LMON_1605	1	LMON_1605	Q8Y6Z1	-	+	+	+	+	lmo1539	Glycerol uptake facilitator protein	Carbohydrate transport and metabolism	Cell surface; integral to CM; Cytoplasmic Membrane (CM)	-	+	-	-	+	-	+	+
FTIEEPFAA	A0A3Q0NEW9	2.2	9	mreB	1	LMON_1614	Q8Y6Y3	-	+	+	+	+	lmo1548	Rod shape-determining protein MreB	Cell cycle control, mitosis and meiosis	Cytoplasm	-	+	-	-	+	-	+	+
EISQVIVGV	A0A3Q0NG54	1.196	9	ftsA	1	LMON_2104	Q8Y5M4	-	-	+	+	+	lmo2033	Cell division protein FtsA	Cell cycle control, mitosis and meiosis	Cytoplasm	-	+	-	-	+	-	+	+
QTIFVPFTL	A0A3Q0NC12	1.36	9	LMON_0611	1	LMON_0611	Q8Y9C2	-	+	+	+	+	lmo0610	Internalin-like protein (LPXTG motif) Lmo0610 homolog	General function prediction only; Function unknown;	Cell surface; Cell wall	-	+	-	-	+	-	+	+
IAYGEAILL	A0A3Q0NFF8	1.02	9	LMON_1812	1	LMON_1812	Q8Y6E1	-	+	+	+	+	lmo1746	Bacitracin export permease protein BceB	Defense/virulence mechanisms	Cell surface; integral to CM; Cytoplasmic Membrane (CM)	-	+	-	-	+	-	+	+
EIAIPTLFV	A0A3Q0ND25	2.79211	9		1	LMON_0957	Q8Y8F4	+	+	-	+ non-high conf pep in Mayer et al. 2022	+	lmo0950	Cell surface hydrolase, membrane-bound	General function prediction only	Extracellular milieu	+	-	-	-	+	-	+	+
DAIQVIALE	A0A3Q0NAM1	1.153	9		1	LMON_0125	Q8YAW2	+	-	-	-	-	lmo0126	FIG00774250: hypothetical protein	Not in COGs	Extracellular milieu	-	+	-	-	+	-	-	+
SSVAVFFIS	A0A3Q0NBE2	1.00374	9	ltrA	1	LMON_0398	Q8Y9X8	+	-	-	-	-	lmo0389	Low temperature requirement protein A	Function unknown	Cell surface; integral to CM; Cytoplasmic Membrane (CM)	-	+	-	-	+	-	-	+
WISLPFLI	A0A3Q0NBR1	2.64633	8		1	LMON_0519	Q8Y9K8	+	-	-	-	-	lmo0519	drug resistance transporter, EmrB/QacA family	Carbohydrate transport and metabolism; Amino acid transport and metabolism; Inorganic ion transport and metabolism; General function prediction only;	Cell surface; integral to CM; Cytoplasmic Membrane (CM)	+	-	-	-	+	-	-	-
LGVVPVIR	A0A3Q0NEV6	1.44	8	hemA	1	LMON_1623	Q8Y6X4	+	-	-	-	-	lmo1557	Glutamyl-tRNA reductase (EC 1.2.1.70)	Coenzyme transport and metabolism	Cytoplasm	-	+	-	-	+	-	-	-
EIAQLNLLS	A0A3Q0NGW2	1.091	9		1	LMON_2365	Q8Y4S9	+	-	-	-	-	lmo2353	Na+/H+ antiporter	Inorganic ion transport and metabolism	Cell surface; integral to CM; Cytoplasmic Membrane (CM)	-	+	-	-	+	-	-	+
MLEGIPIIS	A0A3Q0NHZ9	1.01083	9		1	LMON_2702	Q8Y3Z9	+	-	-	-	-	lmo2679	Osmosensitive K+ channel histidine kinase KdpD (EC 2.7.3.-)	Signal transduction mechanisms	Cell surface; integral to CM; Cytoplasmic Membrane (CM)	-	+	-	-	+	-	-	+
EIIGTAKNGA	A0A3Q0NG24	1.106	10		1	LMON_2081	Q8Y5P6	+	-	-	-	-	lmo2021	Transcriptional repressor for NAD biosynthesis in gram-positives	General function prediction only	Cytoplasm	-	+	-	-	+	-	+	+
EVIENVPVKV	A0A3Q0NGB8	64	10		1	LMON_2193	Q8Y5E5	+	+	-	-	-	lmo2119	uncharacterized secreted protein, YBBR Bacillus subtilis homolog	Function unknown	Extracellular milieu	-	+	-	-	+	-	+	+
YEQVQIKY	A0A3Q0NH91	1.41179	8		1	LMON_2447	Q8Y4K2	+	-	-	-	-	lmo2436	Beta-glucoside bgl operon antiterminator, BglG family	Transcription	Cytoplasm	+	-	-	-	+	-	+	+
FTENGELIPV	A0A3Q0NHL2	1.01811	10	rplC	1	LMON_2653	Q8Y440	+	-	-	-	-	lmo2632	LSU ribosomal protein L3p (L3e)	Translation	Cytoplasm	-	+	-	-	+	-	+	+
AQTGNILLF	A0A3Q0NBK0	1.00179	9		1	LMON_0458	Q8Y9S3	+	+	-	-	-	lmo0450	FIG00774755: hypothetical protein	Function unknown	Cell surface; integral to CM; Cytoplasmic Membrane (CM)	-	+	-	-	+	-	+	+
EVLERLPGY	A0A3Q0NFM5	1.02326	9		1	LMON_1911	Q8Y657	+	-	-	-	-	lmo1843	Ribosomal large subunit pseudouridine synthase D (EC 4.2.1.70)	Translation	Cytoplasm	-	+	-	-	+	-	+	+
KLNDLISRY	A0A3Q0NHX2	100	9		1	LMON_2714	Q8Y3Y8	+	+	-	-	-	lmo2691	Membrane-bound lytic murein transglycosylase D precursor (EC 3.2.1.-)	Cell wall/membrane biogenesis; Cell motility; Intracellular trafficking and secretion;	Cell surface; Cell wall	+	-	-	-	+	-	+	+
ITPDFVHVM	A0A3Q0NI26	1.00728	9		1	LMON_2426	Q8Y4M2	+	-	-	-	-	lmo2415	Iron-sulfur cluster assembly ATPase protein SufC	Posttranslational modification, protein turnover, chaperones	Cytoplasm	-	+	-	-	+	-	+	+
					0

### Sheet: HighConfList peps binding
StrippedPeptide	Uniquely identified as high confidence Listeria pep in Mayer et al. 2026 but nor Mayer et al. 2022	Peptide length	Cell line quantified in	Moajority voted binder for this many alleles	Best Majority voted binding affinity	Is binder to at least one allele by at least one prediction tool?		MAJORITY VOTED BINDERS - all Listeria peptides	Count	in %		MAJORITY VOTED BINDERS - 9mer Listeria peptides	Count	in %		BINDER BY AT LEAST ONE TOOL - all Listeria peptides	Count	in %		BINDER BY AT LEAST ONE TOOL - 9mers ONLY	Count	in %
VAGAYWR	+	7	HCT-116	Too short	Too short	Too short		Strong binders	57	0.548077		Strong binders	44	0.698413		Binder	98	0.942308		Binder	63	1
DEVTVLAT	+	8	HCT-116	1	SB	+		Weak binders	30	0.288462		Weak binders	15	0.238095		Non-binders	6	0.0576923		Non-binders	0	0
LLEEKLGL	+	8	HCT-116	0	0	+		Non-binders	17	0.163462		Non-binders	4	0.0634921		TOTAL	104	1		TOTAL	63	1
NTDVNTHY	-	8	HCT-116	2	SB	+		TOTAL	104	1		TOTAL	63	1
LGVVPVIR	+	8	HeLa	0	0	0
WISLPFLI	+	8	HeLa	0	0	0
SVPGFLTL	-	8	HeLa	0	0	+
YEQVQIKY	+	8	HeLa	1	WB	+
AEAFLEQIP	+	9	HCT-116	1	SB	+
AIISETELF	-	9	HCT-116	1	WB	+
ASDPETFGY	-	9	HCT-116	3	SB	+
ATDPTTLEI	-	9	HCT-116	4	SB	+
ATEIGSVLY	-	9	HCT-116	3	SB	+
DLRGESVLY	+	9	HCT-116	2	WB	+
DSELESLTY	-	9	HCT-116	2	SB	+
EEDFTSFTA	-	9	HCT-116	2	SB	+
EEIFDVKVA	-	9	HCT-116	2	SB	+
EVEQIAIEV	+	9	HCT-116	2	WB	+
GEILSIVGP	+	9	HCT-116	2	SB	+
GTDVSIITY	+	9	HCT-116	4	SB	+
IELTFPEEY	+	9	HCT-116	4	SB	+
KINDLFYLV	-	9	HCT-116	3	SB	+
KIYHGPIYL	-	9	HCT-116	3	SB	+
KQENILEKY	+	9	HCT-116	4	WB	+
LLDEDKQLV	+	9	HCT-116	3	SB	+
MEQLFDILP	+	9	HCT-116	2	SB	+
MLDVNNFEY	+	9	HCT-116	5	SB	+
MVGEVLSVM	+	9	HCT-116	2	WB	+
NMLSEVERA	+	9	HCT-116	1	WB	+
RRNPYSIVL	+	9	HCT-116	2	SB	+
RVDPLQLFY	+	9	HCT-116	5	SB	+
SESQLIAKF	+	9	HCT-116	4	SB	+
SLSGVLETI	-	9	HCT-116	2	SB	+
TTELQTLIY	-	9	HCT-116	3	SB	+
VEVVIPEEY	-	9	HCT-116	4	SB	+
VLQQIIHDV	-	9	HCT-116	2	SB	+
VTDLLKNMY	-	9	HCT-116	3	SB	+
AQTGNILLF	+	9	HeLa	2	SB	+
DAIQVIALE	+	9	HeLa	0	0	+
DIISEIGLA	+	9	HeLa	1	WB	+
DLFDRAFVV	-	9	HeLa	3	SB	+
EIAIPTLFV	+	9	HeLa	1	SB	+
EIAQLNLLS	+	9	HeLa	0	0	+
EISQVIVGV	-	9	HeLa	2	SB	+
ESFSNVVTI	-	9	HeLa	2	SB	+
ETFGPVIPL	-	9	HeLa	2	SB	+
ETWQPDITV	+	9	HeLa	1	WB	+
EVASWIVQV	-	9	HeLa	3	SB	+
EVERPSLGV	-	9	HeLa	1	WB	+
EVFDKYFEL	-	9	HeLa	3	SB	+
EVHDGFFKV	-	9	HeLa	3	SB	+
EVIGTAILI	-	9	HeLa	2	SB	+
EVLERLPGY	+	9	HeLa	2	WB	+
FTIEEPFAA	-	9	HeLa	2	SB	+
HLPEFTNEV	-	9	HeLa	4	SB	+
IAYGEAILL	-	9	HeLa	4	SB	+
ILADIVKNV	-	9	HeLa	4	SB	+
IQSLAGMQF	-	9	HeLa	2	WB	+
ITPDFVHVM	+	9	HeLa	4	SB	+
KLNDLISRY	+	9	HeLa	3	SB	+
MLEGIPIIS	+	9	HeLa	0	0	+
QTIFVPFTL	-	9	HeLa	3	SB	+
QVFEGLYTL	-	9	HeLa	4	SB	+
SINMPSLPV	-	9	HeLa	1	WB	+
SSVAVFFIS	+	9	HeLa	0	0	+
SVVGLIGNA	-	9	HeLa	1	WB	+
TNSEIILPV	-	9	HeLa	1	WB	+
TVVAIAAGL	-	9	HeLa	2	WB	+
VAYGRQVYL	-	9	HeLa	4	SB	+
VGVPYIVVF	-	9	HeLa	2	SB	+
YKLGLAIHY	+	9	HeLa	2	SB	+
GALDYTIVVT	+	10	HCT-116	0	0	+
HTDLSGSLFY	-	10	HCT-116	2	SB	+
KIDYDDEMAY	-	10	HCT-116	2	SB	+
LTYPGALVKA	-	10	HCT-116	1	WB	+
RTDSGDHLVY	-	10	HCT-116	4	SB	+
SEMEILGVKP	+	10	HCT-116	2	SB	+
YMSGNDFTLY	-	10	HCT-116	1	SB	+
EIIGTAKNGA	+	10	HeLa	1	WB	+
EVFDKYFELK	-	10	HeLa	1	WB	+
EVIENVPVKV	+	10	HeLa	1	SB	+
FTENGELIPV	+	10	HeLa	1	WB	+
HVNIGTIGHV	-	10	HeLa	1	WB	+
KQGTICSDIIY	+	11	HCT-116	0	0	+
LSDYFNNHMSY	-	11	HCT-116	2	SB	+
LTDDVAIQPLY	-	11	HCT-116	2	SB	+
TIADDAVIYPI	-	11	HCT-116	1	WB	+
DIIFPNQTLQV	-	11	HeLa	1	WB	+
ETFFPQKESYV	-	11	HeLa	1	WB	+
NASDIISEIGL	-	11	HeLa	2	WB	+
SESQLIAKFGTA	-	12	HCT-116	1	WB	+
YLDESVKSFVDY	-	12	HCT-116	2	SB	+
EVISFKQIYYNV	-	12	HeLa	1	WB	+
NASDIISEIGLA	-	12	HeLa	0	0	+
QVFPDPGLANAV	-	12	HeLa	1	WB	+
TTLTAAITTVLAK	-	13	HCT-116	0	0	0
NTDYMSGNDFTLY	-	13	HCT-116	1	SB	+
VSDEDVDKKFNEY	-	13	HCT-116	2	SB	+
TIRSKTGLLIDPY	-	13	HeLa	0	0	0
NAISSLTYPGALV	-	13	HeLa	0	0	+
YLFDAIKNGGDIVA	-	14	HCT-116	1	WB	+
TTFGPGIKVDPASL	-	14	HeLa	0	0	+
YTFEVDTRATKTQV	+	14	HeLa	1	WB	+
ETAPSLDSSFTSGDLASL	-	18	HeLa	Too long	Too long	Too long

### Sheet: Listeria Novel peps binding
StrippedPeptide	Uniquely identified as high confidence Listeria pep in Mayer et al. 2026 but not Mayer et al. 2022	Peptide length	Cell line quantified in	Moajority voted binder for this many alleles	Best Majority voted binding affinity	Is binder to at least one allele by at least one prediction tool?		MAJORITY VOTED BINDERS - all Listeria peptides	Count	in %		MAJORITY VOTED BINDERS - 9mer Listeria peptides	Count	in %		BINDER BY AT LEAST ONE TOOL - all Listeria peptides	Count	in %		BINDER BY AT LEAST ONE TOOL - 9mers ONLY	Count	in %
VAGAYWR	+	7	HCT-116	Too short	Too short	Too short		Strong binders	18	0.45		Strong binders	15	0.555556		Binder	37	0.925		Binder	27	1
LGVVPVIR	+	8	HeLa	0	0	-		Weak binders	12	0.3		Weak binders	8	0.296296		Non-binders	3	0.075		Non-binders	0	0
WISLPFLI	+	8	HeLa	0	0	-		Non-binders	10	0.25		Non-binders	4	0.148148		TOTAL	40	1		TOTAL	27	1
DEVTVLAT	+	8	HCT-116	1	SB	+		TOTAL	40	1		TOTAL	27	1
LLEEKLGL	+	8	HCT-116	0	0	+
YEQVQIKY	+	8	HeLa	1	WB	+
AEAFLEQIP	+	9	HCT-116	1	SB	+
AQTGNILLF	+	9	HeLa	2	SB	+
DAIQVIALE	+	9	HeLa	0	0	+
DIISEIGLA	+	9	HeLa	1	WB	+
DLRGESVLY	+	9	HCT-116	2	WB	+
EIAIPTLFV	+	9	HeLa	1	SB	+
EIAQLNLLS	+	9	HeLa	0	0	+
ETWQPDITV	+	9	HeLa	1	WB	+
EVEQIAIEV	+	9	HCT-116	2	WB	+
EVLERLPGY	+	9	HeLa	2	WB	+
GEILSIVGP	+	9	HCT-116	2	SB	+
GTDVSIITY	+	9	HCT-116	4	SB	+
IELTFPEEY	+	9	HCT-116	4	SB	+
ITPDFVHVM	+	9	HeLa	4	SB	+
KLNDLISRY	+	9	HeLa	3	SB	+
KQENILEKY	+	9	HCT-116	4	WB	+
LLDEDKQLV	+	9	HCT-116	3	SB	+
MEQLFDILP	+	9	HCT-116	2	SB	+
MLDVNNFEY	+	9	HCT-116	5	SB	+
MLEGIPIIS	+	9	HeLa	0	0	+
MVGEVLSVM	+	9	HCT-116	2	WB	+
NMLSEVERA	+	9	HCT-116	1	WB	+
RRNPYSIVL	+	9	HCT-116	2	SB	+
RVDPLQLFY	+	9	HCT-116	5	SB	+
SESQLIAKF	+	9	HCT-116	4	SB	+
SSVAVFFIS	+	9	HeLa	0	0	+
YKLGLAIHY	+	9	HeLa	2	SB	+
EIIGTAKNGA	+	10	HeLa	1	WB	+
EVIENVPVKV	+	10	HeLa	1	SB	+
FTENGELIPV	+	10	HeLa	1	WB	+
GALDYTIVVT	+	10	HCT-116	0	0	+
SEMEILGVKP	+	10	HCT-116	2	SB	+
KQGTICSDIIY	+	11	HCT-116	0	0	+
YTFEVDTRATKTQV	+	14	HeLa	1	WB	+

### Sheet: HighConf BCG peps
Peptide	Accession	Increased abundance upon infection (fold change, exclusive quan in infection & FCs >100 were set to 100)	slfmsdk	Peptide length	Gene name	Number high confidence epitopes detected for this antigen	ORF name	Protein name	Peptide on IEDB already	Source protein on IEDB already	Identified as high confidence bacterial immunopeptide with TripleToolWF, but not Bettencourt et al. 2020 experiment 4	Peptide also up-regulated upon infection?	Peptide identified by x tools	Binds to at least one allele in THP-1 by majority voted binding	Binds to at least one allele in THP-1 by at least a single predictor
VATGVLAGL	A0A0H3M310|A0A0H3M310_MYCBP	100	VATGVLAGL	9	BCG_0330	1	BCG_0330	Probable conserved transmembrane protein	-	-	+	+	1	+	+
EQMADWIDRTL	A0A0H3MAD6|A0A0H3MAD6_MYCBP	100	EQMADWIDRTL	11	BCG_0403C	1	BCG_0403C	Fructose-bisphosphate aldolase	-	-	+	+	1	-	-
RMYLLVHR	A0A0H3M2L3|A0A0H3M2L3_MYCBP	100	RMYLLVHR	8	BCG_0928C	1	BCG_0928C	Possible conserved transmembrane protein	-	-	+	+	1	-	+
TVLRVAGIV	A0A0H3MCI8|A0A0H3MCI8_MYCBP	100	TVLRVAGIV	9	THRA	1	BCG_1354	Homoserine dehydrogenase, EC:1.1.1.3	-	-	+	+	1	-	+
EGGLVAV	A0A0H3M8W1|A0A0H3M8W1_MYCBP	12.575	EGGLVAV	7	BCG_0870	1	BCG_0870	Transcriptional regulatory protein	-	-	+	+	1	Too short for prediction	Too short for prediction
RAALPALRH	A0A0H3M9E2	5.94788	RAALPALRH	9	FADD3	1	BCG_3625	Probable fatty-acid-CoA ligase fadD3, EC:6.2.1.-	-	-	+	+	3	-	+
ALLDQVARV	A0A0H3MAB3|A0A0H3MAB3_MYCBP	4.83793	ALLDQVARV	9	BCG_0364	1	BCG_0364	Possible transcriptional regulatory protein (Possibly arsR-family)	-	-	+	+	1	+	+
TGAPVAIAS	A0A0H3MBR3|A0A0H3MBR3_MYCBP	3.43966	TGAPVAIAS	9	BCG_2116C	1	BCG_2116C	Uncharacterized protein	-	-	+	+	1	-	+
GALALAY	A0A0H3M0P2|A0A0H3M0P2_MYCBP	1.59119	GALALAY	7	BCG_0135	1	BCG_0135	Probable conserved integral membrane protein	-	-	+	+	1	Too short for prediction	Too short for prediction
DPVTELVPV	A0A0H3M977|A0A0H3M977_MYCBP	1.48101	DPVTELVPV	9	SDHA	1	BCG_3384	Succinate dehydrogenase flavoprotein subunit, EC:1.3.5.1	-	-	+	+	1	-	+
EIGGALI	A0A0H3M7M1|A0A0H3M7M1_MYCBP	1.46388	EIGGALI	7	BCG_2870C	1	BCG_2870C	Possible magnesium chelatase, EC:4.99.1.-	-	-	+	+	1	Too short for prediction	Too short for prediction
GPRLSDVAY	A0A0H3M8B0|A0A0H3M8B0_MYCBP	1.11752	GPRLSDVAY	9	PPSE	1	BCG_2957	Phenolphthiocerol/phthiocerol polyketide synthase subunit E, EC:2.3.1.292, (Phenol)carboxyphthiodiolenone synthase subunit E, Beta-ketoacyl-acyl-carrier-protein synthase I, Phthiocerol synthesis polyketide synthase type I PpsE	-	-	+	+	1	+	+
VGIIGSLLTV	A0A0H3MB06|A0A0H3MB06_MYCBP	1.10758	VGIIGSLLTV	10	BCG_1783C	1	BCG_1783C	Probable membrane protein	-	-	+	+	1	+	+
AVGAMVL	A0A0H3MH87|A0A0H3MH87_MYCBP	100	AVGAMVL	7	NUOJ	1	BCG_3177	NADH-quinone oxidoreductase subunit J, EC:7.1.1.-	-	+ M bovis equivalent	+	+	1	Too short for prediction	Too short for prediction
GIPPAPRGI	A1KFH2	1.06686	GIPPAPRGI	9	DNAK	1	BCG_0389	Chaperone protein DnaK, HSP70, Heat shock 70 kDa protein, Heat shock protein 70	-	+ M tub & M lep equivalent	+	+	3	+	+
VRPPPAAATP	A0A0H3M3A1|A0A0H3M3A1_MYCBP	100	VRPPPAAATP	10	FAR	1	BCG_0907	Alpha-methylacyl-CoA racemase, EC:5.1.99.4	-	+ M tub equivalent	+	+	1	-	-
KLLDQGQAGDNVGLLL	A1KGG5	100	KLLDQGQAGDNVGLLL	16	TUF	1	BCG_0734	Elongation factor Tu, EF-Tu, EC:3.6.5.3	-	+ M tub equivalent	+	+	3	Too long	Too long
FQDPYTRSL	A0A0H3MJ00|A0A0H3MJ00_MYCBP	39.8369	FQDPYTRSL	9	BCG_3789	1	BCG_3789	Possible transferase, EC:2.-.-.-	-	+ M tub equivalent	+	+	1	+	+
TGAALAVFP	A1KF44|Y261_MYCBP	2.58024	TGAALAVFP	9	BCG_0261C	1	BCG_0261C	Uncharacterized methyltransferase BCG_0261c, EC:2.1.1.-	-	+ M tub equivalent	+	+	1	-	-
FELAGGI	A0A0H3M8T3|A0A0H3M8T3_MYCBP	2.11118	FELAGGI	7	METC	1	BCG_3410	Probable O-acetylhomoserine sulfhydrylase metC, EC:2.5.1.49	-	+ M tub equivalent	+	+	1	Too short for prediction	Too short for prediction
AGIFEDL	A0A0H3M298|A0A0H3M298_MYCBP	1.81651	AGIFEDL	7	PE_PGRS11	1	BCG_0805	PE-PGRS family protein	-	+ M tub equivalent	+	+	1	Too short for prediction	Too short for prediction
LGGAGVFAV	A0A0H3MEI9|A0A0H3MEI9_MYCBP	1.42135	LGGAGVFAV	9	SUGI	1	BCG_3401	Probable sugar-transport integral membrane protein sugI	-	+ M tub equivalent	+	+	1	-	+
GLLKDVDEL	A0A0H3MA36	1.28934	GLLKDVDEL	9	TOPA	1	BCG_3704c	DNA topoisomerase 1, EC:5.6.2.1, DNA topoisomerase I	-	+ M tub equivalent	+	+	3	+	+
ELVAGAF	A0A0H3MAP7|A0A0H3MAP7_MYCBP	1.15799	ELVAGAF	7	FADE35	1	BCG_3859	Probable acyl-CoA dehydrogenase fadE35, EC:1.3.99.-	-	+ M tub equivalent	+	+	1	Too short for prediction	Too short for prediction
ALRDAVAAI	A0A0H3MAY5|A0A0H3MAY5_MYCBP	1.46632	ALRDAVAAI	9	SPPA	1	BCG_0774	Possible protease IV sppA (Endopeptidase IV), EC:3.4.21.-	-	+	+	+	1	+	+
FSRPGLPV	A1KQD8; A0A0H3M0R3; A1KJU9	100	FSRPGLPV	8	FBPA;FBPB;FBPC	1	BCG_3866c;BCG_1923c;BCG_0163c	Diacylglycerol acyltransferase/mycolyltransferase Ag85A, DGAT, EC:2.3.1.122, EC:2.3.1.20, Acyl-CoA:diacylglycerol acyltransferase, Antigen 85 complex A, 85A, Ag85A, Fibronectin-binding protein A, Fbps A Diacylglycerol acyltransferase/mycolyltransferase Ag85B, DGAT, EC:2.3.1.122, EC:2.3.1.20, 30 kDa extracellular protein, Acyl-CoA:diacylglycerol acyltransferase, Antigen 85 complex B, 85B, Ag85B, E…	+	+ M tub equivalent	+	+	2	+	+
TLHEVPVL	A0A0H3MAQ0|A0A0H3MAQ0_MYCBP	2.98356	TLHEVPVL	8	BCG_3864C	1	BCG_3864C	Cutinase	+	+ M tub equivalent	+	+	1	+	+
WDCAAVNV	A0A0H3MC94|A0A0H3MC94_MYCBP	1.24695	WDCAAVNV	8	BCG_1242C	1	BCG_1242C	Helicase ATP-binding domain-containing protein	+	+ M tub equivalent	+	+	1	-	+
ASSVFAPAL	A0A0H3M6D2|A0A0H3M6D2_MYCBP	1.2276	ASSVFAPAL	9	BCG_2476C	1	BCG_2476C	Conserved integral membrane transport protein	+	+	-	+	1	+	+

### Sheet: HighConf BCG peps binding
StrippedPeptide	Uniquely identified as high confidence BCG pep in Mayer et al. 2026 but nor Bettencourt et al. 2020	Peptide length	Cell line quantified in	Majority voted binder for this many alleles	Best Majority voted binding affinity	Is binder to at least one allele by at least one prediction tool?		MAJORITY VOTED BINDERS - all BCG peptides	Count	in %		MAJORITY VOTED BINDERS - 9mer BCG peptides	Count	in %		BINDER BY AT LEAST ONE TOOL - all BCG peptides	Count	in %		BINDER BY AT LEAST ONE TOOL - 9mers ONLY	Count	in %
AGIFEDL	+	7	THP-1	Too short	Too short	Too short		Strong binders	7	0.241379		Strong binders	7	0.5		Binder	18	0.62069		Binder	13	0.928571
ASSVFAPAL	-	9	THP-1	2	SB	+		Weak binders	4	0.137931		Weak binders	1	0.0714286		Non-binders	11	0.37931		Non-binders	1	0.0714286
AVGAMVL	+	7	THP-1	Too short	Too short	Too short		Non-binders	18	0.62069		Non-binders	6	0.428571		TOTAL	29	1		TOTAL	14	1
EGGLVAV	+	7	THP-1	Too short	Too short	Too short		TOTAL	29	1		TOTAL	14	1
EIGGALI	+	7	THP-1	Too short	Too short	Too short
ELVAGAF	+	7	THP-1	Too short	Too short	Too short
FELAGGI	+	7	THP-1	Too short	Too short	Too short
GALALAY	+	7	THP-1	Too short	Too short	Too short
FSRPGLPV	+	8	THP-1	2	WB	+
RMYLLVHR	+	8	THP-1	0	0	+
TLHEVPVL	+	8	THP-1	2	WB	+
WDCAAVNV	+	8	THP-1	0	0	+
ALLDQVARV	+	9	THP-1	2	SB	+
ALRDAVAAI	+	9	THP-1	3	SB	+
DPVTELVPV	+	9	THP-1	0	0	+
FQDPYTRSL	+	9	THP-1	5	SB	+
GIPPAPRGI	+	9	THP-1	1	WB	+
GLLKDVDEL	+	9	THP-1	1	SB	+
GPRLSDVAY	+	9	THP-1	2	SB	+
LGGAGVFAV	+	9	THP-1	0	0	+
RAALPALRH	+	9	THP-1	0	0	+
TGAALAVFP	+	9	THP-1	0	0	-
TGAPVAIAS	+	9	THP-1	0	0	+
TVLRVAGIV	+	9	THP-1	0	0	+
VATGVLAGL	+	9	THP-1	3	SB	+
VGIIGSLLTV	+	10	THP-1	1	WB	+
VRPPPAAATP	+	10	THP-1	0	0	-
EQMADWIDRTL	+	11	THP-1	0	0	-
KLLDQGQAGDNVGLLL	+	16	THP-1	Too long	Too long	Too long

### Sheet: BCG novel peps binding
StrippedPeptide	Uniquely identified as high confidence BCG pep in Mayer et al. 2026 but nor Bettencourt et al. 2020	Peptide length	Cell line quantified in	Majority voted binder for this many alleles	Best Majority voted binding affinity	Is binder to at least one allele by at least one prediction tool?		MAJORITY VOTED BINDERS - all BCG peptides	Count	in %		MAJORITY VOTED BINDERS - 9mer BCG peptides	Count	in %		BINDER BY AT LEAST ONE TOOL - all BCG peptides	Count	in %		BINDER BY AT LEAST ONE TOOL - 9mers ONLY	Count	in %
AGIFEDL	+	7	THP-1	Too short	Too short	Too short		Strong binders	6	0.214286		Strong binders	6	0.461538		Binder	17	0.607143		Binder	12	0.923077
AVGAMVL	+	7	THP-1	Too short	Too short	Too short		Weak binders	4	0.142857		Weak binders	1	0.0769231		Non-binders	8	0.285714		Non-binders	1	0.0769231
EGGLVAV	+	7	THP-1	Too short	Too short	Too short		Non-binders	18	0.642857		Non-binders	6	0.461538		TOTAL	25	0.892857		TOTAL	13	1
EIGGALI	+	7	THP-1	Too short	Too short	Too short		TOTAL	28	1		TOTAL	13	1
ELVAGAF	+	7	THP-1	Too short	Too short	Too short
FELAGGI	+	7	THP-1	Too short	Too short	Too short
GALALAY	+	7	THP-1	Too short	Too short	Too short
FSRPGLPV	+	8	THP-1	2	WB	+
RMYLLVHR	+	8	THP-1	0	0	+
TLHEVPVL	+	8	THP-1	2	WB	+
WDCAAVNV	+	8	THP-1	0	0	+
ALLDQVARV	+	9	THP-1	2	SB	+
ALRDAVAAI	+	9	THP-1	3	SB	+
DPVTELVPV	+	9	THP-1	0	0	+
FQDPYTRSL	+	9	THP-1	5	SB	+
GIPPAPRGI	+	9	THP-1	1	WB	+
GLLKDVDEL	+	9	THP-1	1	SB	+
GPRLSDVAY	+	9	THP-1	2	SB	+
LGGAGVFAV	+	9	THP-1	0	0	+
RAALPALRH	+	9	THP-1	0	0	+
TGAALAVFP	+	9	THP-1	0	0	-
TGAPVAIAS	+	9	THP-1	0	0	+
TVLRVAGIV	+	9	THP-1	0	0	+
VATGVLAGL	+	9	THP-1	3	SB	+
VGIIGSLLTV	+	10	THP-1	1	WB	+
VRPPPAAATP	+	10	THP-1	0	0	-
EQMADWIDRTL	+	11	THP-1	0	0	-
KLLDQGQAGDNVGLLL	+	16	THP-1	Too long	Too long	Too long
